# Cerebrospinal fluid YWHAG:NPTX2 ratio predicts clinical severity and future phenoconversion in frontotemporal lobar degeneration

**DOI:** 10.64898/2026.08.22.746470

**Authors:** Hamilton Se-Hwee Oh, Joshua D. Downer, Connor D. Dietz, Claire Yballa, Edoardo Marcora, Argentina Lario-Lago, Hilary W. Heuer, Leah K. Forsberg, Jennifer Hsiao-Nakamoto, Chi-Lu Chiu, Paul Auger, Casey Powers, Gil Di Paolo, Fen Huang, Brian Appleby, Sami Barmada, Ece Bayram, Andrea Bozoki, David Clark, R. Ryan Darby, Bradford Dickerson, Kimiko Domoto-Reilly, Kelley Faber, Anne Fagan, Tatiana Foroud, Douglas R. Galasko, Daniel Geschwind, Nupur Ghoshal, Neill Graff-Radford, Ian M. Grant, Chadwick M Hales, Lawrence S. Honig, Ging-Yuek Hsiung, Edward D. Huey, David Irwin, David Knopman, John Kornak, Justin Kwan, Gabriel C. Léger, Irene Litvan, Ian R. Mackenzie, Mario F. Mendez, Chiadi Onyike, Belen Pascual, Peter Pressman, Rosa Rademakers, Eliana Marisa Ramos, Erik D. Roberson, Allison Snyder, Carmela Tartaglia, Dylan Wint, Arabella Bouzigues, Lucy L. Russell, Phoebe H. Foster, Eve Ferry-Bolder, John C. van Swieten, Lize C. Jiskoot, Harro Seelaar, Raquel Sanchez-Valle, Robert Laforce, Caroline Graff, Daniela Galimberti, Rik Vanderberghe, Alexandre de Mendonça, Giuseppe di Fede, Isabel Santana, Alexander Gerhard, Johannes Levin, Benedetta Nacmias, Markus Otto, Maxime Bertoux, Thibaud Lebouvier, Simon Ducharme, Chris R. Butler, Isabelle Le Ber, Elizabeth Finger, Mario Masellis, James B. Rowe, Matthis Synofzik, Fermin Moreno, Barbara Borroni, Aitana Sogorb-Esteve, Sophia Weiner, Johan Gobom, Henrik Zetterberg, Jonathan D. Rohrer, Emily W. Paolillo, Lawren VandeVrede, Peter J. Ljubenkov, Renaud La Joie, Gil D. Rabinovici, Joel H. Kramer, Bruce L. Miller, Maria Luisa Gorno-Tempini, Tania Gendron, Leonard Petrucelli, Bradley F. Boeve, Howard J. Rosen, Jennifer S. Yokoyama, Scott J. Russo, William W. Seeley, Julio C. Rojas, Kaitlin B. Casaletto, Adam M. Staffaroni, Alison Goate, Adam L. Boxer, Rowan Saloner, the Frontotemporal Dementia Prevention Initiative (FPI)

## Abstract

Frontotemporal lobar degeneration (FTLD) is a common cause of early-onset dementias marked by progressive declines in behavior, cognition, and/or movement. FTLD neuropathologies, including TDP-43 proteinopathies and primary tauopathies, do not have reliable fluid biomarkers for in-vivo diagnosis nor biomarkers that directly correspond to FTLD clinical features. Fluid biomarkers that forecast and track FTLD clinical progression, irrespective of pathology or clinical syndrome, are urgently needed to improve clinical trial designs. We previously identified the ratio between two cerebrospinal fluid (CSF) synaptic proteins, YWHAG and NPTX2, as a prognostic biomarker of cognitive decline in Alzheimer’s disease (AD), independent of core AD pathologies, amyloid and tau. Here, we evaluate its utility in sporadic and familial FTLD compared to other neurodegenerative diseases. Using CSF assays from four independent cohorts (UCSF-MAC, ALLFTD, GENFI, PDBP), we find CSF YWHAG:NPTX2 is substantially elevated across all sporadic and familial FTLD syndromes, AD, and dementia with Lewy bodies. CSF YWHAG:NPTX2 robustly correlates with clinical severity across sporadic and familial FTLD (*C9orf72*, *GRN*, or *MAPT* mutations), independent of current gold-standard neurodegeneration biomarker neurofilament light (NfL). In presymptomatic familial FTLD, CSF YWHAG:NPTX2 is estimated to rise roughly a decade before symptom onset and improves prediction of imminent symptomatic conversion by 1.7-fold compared to plasma NfL alone, more than halving the estimated sample size required for an FTLD prevention clinical trial. These findings underscore CSF YWHAG:NPTX2 as a cross-dementia synaptic biomarker of cognitive decline and a promising biomarker for disease staging and prognosis across the clinico-pathological continuum of FTLD.
