## Supplemental Tables for "Cerebrospinal fluid YWHAG:NPTX2 ratio predicts clinical severity and future phenoconversion in frontotemporal lobar degeneration"

### Sheet: Contents
Supplementary Tables
ST1	Sporadic dementia cohort demographics
ST2	CSF YWHAG:NPTX2 vs sporadic dementia diagnosis statistics
ST3	Genetic FTD cohort demographics
ST4	CSF YWHAG:NPTX2 vs genetic FTD diagnosis statistics
ST5	Estimated disease age at which CSF YWHAG:NPTX2 and plasma NfL first separate from non-carriers
ST6	Prognostic biomarker in presymptomatic FTD statistics: FTLD-CDR Global Cox model, plasma NfL
ST7	Prognostic biomarker in presymptomatic FTD statistics: FTLD-CDR Global Cox model, CSF NfL
ST8	Prognostic biomarker in presymptomatic FTD statistics: FTLD-CDR Sum Linear mixed-effect model
ST9	Prognostic biomarker in presymptomatic FTD statistics: Executive Functioning Score Linear mixed-effect model

### Sheet: ST1
Supplementary Table 1. Sporadic dementia cohort demographics
cohort	diagnosis	n	age mean (s.d.)	n female (%)	MOCA mean (s.d.)	log10 CSF NfL mean (s.d.)	FTLD CDR-Sum mean (s.d.)
UCSF MAC	CU	86	65 (15)	37 (43%)		2.74 (0.27)	0.0 (0.0)
UCSF MAC	FTLD	144	66 (8)	66 (46%)		3.4 (0.26)	6.15 (3.78)
UCSF MAC	AD	149	64 (9)	74 (50%)		3.05 (0.15)	5.18 (2.8)
UCSF MAC	MND	5	54 (17)	3 (60%)		3.6 (0.19)	2.1 (3.4)
PDBP	CU	28	66 (8)	12 (43%)	28 (2)
PDBP	PD	28	68 (5)	9 (32%)	26 (2)
PDBP	DLB	29	74 (9)	2 (7%)	21 (4)
CU, cognitively unimpaired; MND, motor neuron disease; MOCA, Montreal Cognitive Assessment. Blank cells indicate a measure not collected in that cohort.
CSF NfL was measured in the UCSF MAC cohort only; MOCA in the PDBP cohort only.

### Sheet: ST2
Supplementary Table 2. CSF YWHAG:NPTX2 vs sporadic dementia diagnosis statistics
cohort	term	beta	s.e.	t	P	95% CI lower	95% CI upper
UCSF MAC	AD	2.29693	0.123473	18.6026	3.42236e-55	2.05414	2.53972
UCSF MAC	FTLD	1.78792	0.124053	14.4126	8.77745e-38	1.54399	2.03184
UCSF MAC	MND	0.739808	0.420947	1.75749	0.0796509	-0.0879037	1.56752
UCSF MAC	age	0.0188874	0.00446733	4.22788	2.96699e-05	0.0101032	0.0276715
UCSF MAC	sex	-0.0424697	0.0933974	-0.454721	0.649573	-0.226118	0.141178
PDBP	DLB	1.52161	0.245348	6.20185	2.3078e-08	1.03335	2.00987
PDBP	PD	0.577321	0.215137	2.6835	0.00885101	0.149184	1.00546
PDBP	age	0.0380153	0.0119485	3.18159	0.00208555	0.014237	0.0617937
PDBP	sex	0.316777	0.20816	1.52179	0.132005	-0.0974758	0.731029
Ordinary least squares on the age-adjusted CSF YWHAG:NPTX2 z-score, each diagnosis against the cognitively unimpaired group of the same cohort, adjusted for age and sex.
beta is in age-adjusted z-score units. Unadjusted group comparisons are not tabulated; all statistics quoted in the Results are from this adjusted model.

### Sheet: ST3
Supplementary Table 3. Genetic FTD cohort demographics
cohort	diagnosis	n	age mean (s.d.)	n female (%)	log10 plasma NfL mean (s.d.)	FTLD CDR-Sum mean (s.d.)
ALLFTD	CTL	83	45 (13)	43 (52%)	0.74 (0.22)	0.0 (0.0)
ALLFTD	C9.PreSx	40	43 (13)	23 (56%)	0.75 (0.25)	0.0 (0.0)
ALLFTD	C9.Sx	38	58 (10)	26 (68%)	1.47 (0.34)	5.47 (4.83)
ALLFTD	MAPT.PreSx	32	36 (11)	18 (56%)	0.76 (0.26)	0.0 (0.0)
ALLFTD	MAPT.Sx	22	51 (10)	11 (50%)	1.08 (0.35)	4.93 (4.02)
ALLFTD	GRN.PreSx	17	50 (16)	6 (35%)	0.79 (0.3)	0.0 (0.0)
ALLFTD	GRN.Sx	17	62 (7)	12 (71%)	1.7 (0.33)	5.74 (4.38)
GENFI	CTL	64	44 (13)	36 (56%)	0.86 (0.23)	0.0 (0.0)
GENFI	C9.PreSx	44	42 (11)	25 (56%)	0.94 (0.23)	0.26 (0.52)
GENFI	C9.Sx	24	64 (10)	9 (38%)	1.58 (0.32)	8.25 (7.31)
GENFI	MAPT.PreSx	25	41 (10)	16 (64%)	0.85 (0.2)	0.34 (0.62)
GENFI	MAPT.Sx	8	62 (5)	5 (62%)	1.31 (0.06)	6.06 (5.45)
GENFI	GRN.PreSx	38	47 (12)	20 (53%)	0.86 (0.19)	0.21 (0.76)
GENFI	GRN.Sx	11	64 (8)	4 (36%)	1.71 (0.27)	9.36 (5.36)
PreSx, presymptomatic mutation carrier (FTLD-CDR global = 0); Sx, symptomatic carrier. CTL, non-carrier family control.
Plasma NfL is reported on the log10 scale.

### Sheet: ST4
Supplementary Table 4. CSF YWHAG:NPTX2 vs genetic FTD diagnosis statistics
cohort	term	beta	s.e.	t	P	95% CI lower	95% CI upper
ALLFTD	C9.PreSx	0.400619	0.245922	1.62905	0.104609	-0.0838122	0.88505
ALLFTD	C9.Sx	1.99975	0.251575	7.94893	7.24476e-14	1.50418	2.49532
ALLFTD	GRN.PreSx	0.476516	0.340982	1.39748	0.163553	-0.195168	1.1482
ALLFTD	GRN.Sx	2.77999	0.341303	8.14522	2.04783e-14	2.10767	3.45231
ALLFTD	MAPT.PreSx	1.05984	0.265764	3.98791	8.84292e-05	0.536326	1.58336
ALLFTD	MAPT.Sx	3.22045	0.306168	10.5186	1.53427e-21	2.61735	3.82356
ALLFTD	sex	0.263939	0.165521	1.59459	0.112113	-0.0621138	0.589993
GENFI	C9.PreSx	0.393116	0.188738	2.08287	0.0384976	0.0210107	0.765222
GENFI	C9.Sx	2.03569	0.232039	8.77304	6.62884e-16	1.57821	2.49317
GENFI	GRN.PreSx	-0.121513	0.197428	-0.615481	0.538916	-0.510752	0.267725
GENFI	GRN.Sx	3.09733	0.315685	9.81146	6.87035e-19	2.47494	3.71972
GENFI	MAPT.PreSx	0.755855	0.227534	3.32194	0.00105761	0.30726	1.20445
GENFI	MAPT.Sx	3.08226	0.361499	8.52632	3.23649e-15	2.36955	3.79497
GENFI	sex	0.240024	0.133873	1.79293	0.0744512	-0.0239119	0.50396
Ordinary least squares on the age-adjusted CSF YWHAG:NPTX2 z-score, each carrier group against non-carrier controls of the same cohort, adjusted for sex.
Age is not a covariate because the outcome is already age-adjusted; the sex term is retained in the table for completeness.

### Sheet: ST5
Supplementary Table 5. Estimated disease age at which CSF YWHAG:NPTX2 and plasma NfL first separate from non-carriers
cohort	disease age axis	marker	CI divergence	0.5 s.d.	1.0 s.d.	1.5 s.d.	2.0 s.d.
ALLFTD	primary	YWHAG:NPTX2	-15	-12.8593	-6.34724	-3.10738	-0.620162
ALLFTD	primary	plasma NfL	-7	-7.46458	-2.71358	0.844975	4.38706
ALLFTD	fitted without plasma NfL	YWHAG:NPTX2	-15	-14.2464	-6.88893	-3.60434	-0.973745
ALLFTD	fitted without plasma NfL	plasma NfL	-7	-7.08607	-2.88123	0.770048
GENFI	primary	YWHAG:NPTX2	-10	-11.1707	-6.5585	-2.40525	1.39371
GENFI	primary	plasma NfL	-2	-1.9948	9.39613
merged	primary	YWHAG:NPTX2	-15	-11.4907	-6.51939	-3.23244	-0.292185
merged	primary	plasma NfL	-8	-5.80965	-0.82286	4.09193	9.0954
All values are estimated disease age in years relative to symptom onset; negative values precede onset. Blank cells indicate the criterion was never met within the observed disease-age range.
CI divergence is the first year at which the lower 95% confidence interval of the carrier lowess curve clears the upper 95% confidence interval of the non-carrier curve, and is therefore sensitive to sample size.
The 0.5-2.0 s.d. columns give the disease age at which the carrier-minus-non-carrier difference first reaches that many healthy-control standard deviations, estimated over 500 within-group bootstrap resamples. This criterion does not depend on sample size in the same way.
The ALLFTD read-offs are given on two disease-age axes. The primary axis is the published individualized disease-progression model, which takes plasma NfL as one of its 20 inputs. Because that makes the plasma NfL comparison partly circular, the same read-offs are repeated on an axis refitted without plasma NfL (Extended Data Fig. 7c). GENFI provides no such axis, so the GENFI and merged rows exi…
On the refitted axis both CI divergence years are numerically identical to the primary axis and every effect-size milestone shifts by at most 1.4 years, so the lead of CSF YWHAG:NPTX2 over plasma NfL is preserved: 8.0 years at CI divergence on both axes, and 7.2, 4.0 and 4.4 years at 0.5, 1.0 and 1.5 s.d. against 5.4, 3.6 and 4.0 years on the primary axis. All shifts fall well inside the bootstra…
Two limits apply to the refitted rows. They are a strict subset of the primary sample (188 of the same 217 participants; 29 dropped, none added) and the two axes correlate at r = 0.869, so the agreement is reassuring rather than an independent replication. And the refitted axis is not independent of plasma NfL: log10 plasma NfL correlates slightly more strongly with it (r = 0.75) than with the pr…
The blank plasma NfL 2.0 s.d. cell on the refitted axis is a range artifact rather than a failure to reach the threshold: carrier and non-carrier disease ages overlap only out to +3.6 years on that axis, against +12.8 years on the primary axis, and the primary-axis 2.0 s.d. milestone lies at +4.4 years, outside the window over which any difference can be evaluated.
Three primary-axis estimates are unstable across resamples and should be read as approximate: the ALLFTD YWHAG:NPTX2 0.5 s.d. crossing (reached in 81% of resamples, 95% CI -20.8 to -7.6), the GENFI plasma NfL 1.0 s.d. crossing (63%), and the merged plasma NfL 2.0 s.d. crossing (80%). On the refitted axis only the plasma NfL 1.5 s.d. crossing is comparably marginal (80%); every other refitted cros…
The control-only age regression removes different amounts of variance in each cohort, leaving residual control standard deviations of 0.770 (ALLFTD) and 0.832 (GENFI) for CSF YWHAG:NPTX2 and 0.702 and 0.620 for plasma NfL; thresholds are therefore not exactly commensurable across cohorts, an 8-13% scale difference that is reported rather than corrected.

### Sheet: ST6
Supplementary Table 6. Prognostic biomarker in presymptomatic FTD statistics: FTLD-CDR Global Cox model, plasma NfL
term	beta	s.e.	hazard ratio	HR lower 95%	HR upper 95%	z	P	n	events
–/– (reference)								54	10
–/+ (n too small; excluded from model)								2	0
+/– vs –/–	0.604777	1.03567	1.83084	0.240486	13.9384	0.583949	0.559255	8	2
+/+ vs –/–	2.84391	0.777762	17.1828	3.74163	78.9088	3.65652	0.000255659	11	9
age (z)	-0.199399	0.348774	0.819223	0.413547	1.62285	-0.571714	0.567516
sex (male)	-0.323357	0.471238	0.723716	0.287375	1.82258	-0.686185	0.492597
education years (z)	0.355044	0.260246	1.42624	0.856391	2.37528	1.36426	0.172484
Cox proportional hazards for phenoconversion (FTLD-CDR global > 0) among presymptomatic carriers, adjusted for age, sex and years of education.
Groups are defined by plasma NfL and CSF YWHAG:NPTX2 positivity as plasma NfL/YWHAG:NPTX2, against the doubly negative reference group. Age and education are z-scored, so their hazard ratios are per standard deviation.
The NfL-negative/ratio-positive (–/+) group contains 2 subjects and 0 events. It is shown in the Kaplan-Meier curves of Fig. 4b but was excluded from this model, so it has a sample size here and no hazard ratio.

### Sheet: ST7
Supplementary Table 7. Prognostic biomarker in presymptomatic FTD statistics: FTLD-CDR Global Cox model, CSF NfL
term	beta	s.e.	hazard ratio	HR lower 95%	HR upper 95%	z	P	n	events
–/– (reference)								27	6
–/+ (n too small; excluded from model)								1	0
+/– vs –/–	1.37212	0.872086	3.94372	0.713815	21.7885	1.57338	0.11563	9	4
+/+ vs –/–	2.95783	0.861396	19.2562	3.55917	104.182	3.43377	0.000595259	5	5
age (z)	-0.214938	0.353715	0.806591	0.403247	1.61338	-0.60766	0.543413
sex (male)	0.0395073	0.539066	1.0403	0.361663	2.99234	0.0732884	0.941577
education years (z)	-0.220117	0.338976	0.802425	0.412922	1.55934	-0.649358	0.516107
Cox proportional hazards for phenoconversion among presymptomatic carriers, with groups defined by CSF NfL rather than plasma NfL and by CSF YWHAG:NPTX2, adjusted for age, sex and years of education. The counterpart of Supplementary Table 6.
This analysis runs on the subset with CSF NfL available, so the groups are smaller than in Supplementary Table 6. The NfL-negative/ratio-positive group contains a single subject and was excluded from the model; its sample size is listed for completeness.
The unpenalised fit separates because all 5 double-positive carriers converted, so a small ridge penalty was applied; the resulting hazard ratio is shrunk toward 1 and should be read as a lower bound.

### Sheet: ST8
Supplementary Table 8. Prognostic biomarker in presymptomatic FTD statistics: FTLD-CDR Sum Linear mixed-effect model
term	estimate	s.e.	z	P	95% CI lower	95% CI upper
Intercept	0.0162534	0.3751	0.043331	0.965438	-0.718929	0.751436
+/+ group	-0.804846	0.201085	-4.00252	6.26726e-05	-1.19897	-0.410726
+/– group	-0.125584	0.245879	-0.510757	0.609521	-0.607497	0.356329
+/+ group x time interaction	1.46865	0.216478	6.78431	1.16644e-11	1.04436	1.89294
+/– group x time interaction	0.0689271	0.251233	0.274355	0.783812	-0.423481	0.561335
age	0.00451724	0.00496024	0.910691	0.362458	-0.00520465	0.0142391
sex	0.113501	0.100705	1.12707	0.259714	-0.0838767	0.310879
education years	-0.0158163	0.0210213	-0.752395	0.451814	-0.0570172	0.0253846
time	0.0251939	0.0905569	0.278211	0.78085	-0.152294	0.202682
Group Var	0.0636859
Group x time	-0.159195	0.0189676			-0.196371	-0.122019
time var	0.397939	0.072776			0.255301	0.540577
Linear mixed-effects model of FTLD-CDR Sum of Boxes over follow-up in presymptomatic carriers, with a random intercept and random slope on time by subject. 73 subjects, 372 observations.
The group x time interaction is the term of interest: it is the difference in annual rate of change against the doubly negative reference group.
The NfL-negative/ratio-positive (–/+) group is excluded from this model: it contains 2 subjects whose 10 FTLD-CDR Sum observations are all exactly 0, contributing no within-group variance and leaving the group coefficients without standard errors.
Fixed effects are adjusted for age, sex and years of education. Group Var, Group x time and time var are the random-effects variance components, in the units of the outcome; a Wald test of a variance against zero is not interpretable, so no z or P is given for those rows.
Group Var has no standard error or confidence interval because the estimated parameter covariance matrix returns a negative variance for that term, leaving its standard error undefined. This reflects the near-zero intercept variance of a heavily zero-inflated outcome (85% of FTLD-CDR Sum values are exactly 0) and affects that term alone: the other two variance components and every fixed effect ar…

### Sheet: ST9
Supplementary Table 9. Prognostic biomarker in presymptomatic FTD statistics: Executive Functioning Score Linear mixed-effect model
term	estimate	s.e.	z	P	95% CI lower	95% CI upper
Intercept	-2.06395	0.643802	-3.20588	0.00134649	-3.32578	-0.802125
+/+ group	-0.93845	0.315186	-2.97744	0.00290663	-1.5562	-0.320696
+/– group	-0.00495711	0.348866	-0.0142092	0.988663	-0.688723	0.678808
+/+ group x time interaction	-0.232092	0.0424798	-5.46359	4.66606e-08	-0.315351	-0.148833
+/– group x time interaction	-0.0988612	0.0469162	-2.10719	0.0351014	-0.190815	-0.00690713
age	-0.00643113	0.00870922	-0.738428	0.460255	-0.0235009	0.0106386
sex	0.0491179	0.177172	0.277233	0.781601	-0.298132	0.396368
education years	0.183433	0.0373312	4.91366	8.9393e-07	0.110265	0.2566
time	0.0512216	0.0184619	2.77444	0.0055296	0.0150369	0.0874063
Group Var	0.474513	0.104691			0.269322	0.679705
Group x time	0.00463285	0.0112633			-0.0174428	0.0267085
time var	0.00776708	0.00285771			0.00216607	0.0133681
Linear mixed-effects model of the executive functioning composite over follow-up in presymptomatic carriers, with a random intercept and random slope on time by subject. 73 subjects, 359 observations.
As in Supplementary Table 8, the group x time interaction is the term of interest, and the NfL-negative/ratio-positive (–/+) group of 2 subjects is excluded so that the two models describe the same carriers. Unlike Supplementary Table 8 the exclusion is not forced by the data — those subjects' executive function scores do vary, so the model is estimable with them in — it is made for consistency w…
Fixed effects are adjusted for age, sex and years of education. Group Var, Group x time and time var are the random-effects variance components, in the units of the outcome; a Wald test of a variance against zero is not interpretable, so no z or P is given for those rows.
